# Meclizine rescues cardiac function and mitochondrial ultrastructure by ATP- and glycolysis-independent mechanisms in a genetic model of mitochondrial energy dysfunction

**DOI:** 10.1101/2025.09.03.674000

**Authors:** Nasab Ghazal, Banjamin Huang, Luke J. Shoemaker, Victor Faundez, Jennifer Q. Kwong

**Affiliations:** Graduate Program in Biochemistry, Cell and Developmental Biology; Graduate Division of Biological and Biomedical Sciences, Emory University, Atlanta, GA, USA; Division of Pediatric Cardiology, Department of Pediatrics, Emory University School of Medicine, and Children’s Healthcare of Atlanta, Atlanta, GA, USA; Department of Cell Biology, Emory University School of Medicine, Atlanta, GA, USA

## Abstract

Primary mitochondrial cardiomyopathies are an unmet clinical challenge, as there are no therapies that directly address the underlying mitochondrial dysfunction. We previously reported that the cardiomyocyte-specific deletion of the mitochondrial phosphate carrier (SLC25A3), which imports phosphate required for ATP synthesis, produces a model of mitochondrial cardiomyopathy in which total cardiac ATP levels are preserved despite defective mitochondrial ATP production. This was accompanied by increased glycolytic activity and reduced mitochondrial flux, leading us to hypothesize that pharmacologically enhancing glycolysis might be protective when the mitochondrial energy machinery is intrinsically impaired. To test this, we turned to meclizine, an FDA-approved antihistamine previously shown to shift metabolism toward glycolysis. Chronic meclizine treatment in SLC25A3-deficient mice attenuated cardiac hypertrophy, improved systolic function, and restored mitochondrial ultrastructure. Unexpectedly, meclizine suppressed glycolytic enzyme expression and reduced lactate accumulation, suggesting that meclizine does not induce a glycolytic shift in SLC25A3-deleted hearts. Instead, proteomic and functional analyses revealed preservation of mitochondrial cristae architecture via MICOS upregulation and improved NAD^+^/NADH homeostasis through uncoupled electron flux and NAD^+^ regeneration. Together, these findings identify meclizine as a clinically approved compound that promotes cardioprotection in mitochondrial disease not by driving glycolysis, but by preserving mitochondrial membrane organization and redox balance, highlighting mitochondrial quality and NAD^+^ redox homeostasis as therapeutic targets for primary mitochondrial cardiomyopathies.
