## Supplemental Table 2 for "Meclizine rescues cardiac function and mitochondrial ultrastructure by ATP- and glycolysis-independent mechanisms in a genetic model of mitochondrial energy dysfunction"

### Sheet: VEH (flflxMCM vs flfl) Up
Supplemental Table 2. Gene Ontology Biological Process enrichment analysis for the vehicle comparison (fl/flxMCM vs fl/fl).
ID	Term	Ontology Source	Term PValue	Term PValue Corrected with Bonferroni	Group PValue	Group PValue Corrected with Bonferroni	GOLevels	GOGroups	% Associated Genes	Nr. Genes	Associated Genes Found
GO:0042168	heme metabolic process	GO_BiologicalProcess-EBI-UniProt-GOA-ACAP-ARAP_25.05.2022_00h00	0.000390078	0.00936186	0.000390078	0.00312062	[3, 6]	Group0	8.10811	3	[Abcb6, Hmox2, Tmem14c]
GO:0071103	DNA conformation change	GO_BiologicalProcess-EBI-UniProt-GOA-ACAP-ARAP_25.05.2022_00h00	0.000782343	0.0187762	0.000782343	0.00625874	[6]	Group1	3.73832	4	[Hmgb1, Hmgb2, Purb, Sub1]
GO:0006839	mitochondrial transport	GO_BiologicalProcess-EBI-UniProt-GOA-ACAP-ARAP_25.05.2022_00h00	0.000444888	0.0106773	0.00126132	0.0100906	[4, 5]	Group2	3.0303	5	[Timm17a, Timm50, Tmem14c, Tomm20, Tomm22]
GO:0071806	protein transmembrane transport	GO_BiologicalProcess-EBI-UniProt-GOA-ACAP-ARAP_25.05.2022_00h00	0.00015483	0.00371591	0.00126132	0.0100906	[3, 5, 6, 7]	Group2	5.71429	4	[Timm17a, Timm50, Tomm20, Tomm22]
GO:0140053	mitochondrial gene expression	GO_BiologicalProcess-EBI-UniProt-GOA-ACAP-ARAP_25.05.2022_00h00	2.52451e-07	6.05883e-06	2.52451e-07	2.01961e-06	[5]	Group3	4.81928	8	[Coa3, Mrpl32, Mrps15, Mrps16, Mrps34, Mtres1, Tfam, Uqcc2]
GO:0032543	mitochondrial translation	GO_BiologicalProcess-EBI-UniProt-GOA-ACAP-ARAP_25.05.2022_00h00	1.20944e-05	0.000290265	2.52451e-07	2.01961e-06	[5, 6, 7, 8]	Group3	4.54545	6	[Coa3, Mrpl32, Mrps15, Mrps16, Mrps34, Uqcc2]
GO:0006518	peptide metabolic process	GO_BiologicalProcess-EBI-UniProt-GOA-ACAP-ARAP_25.05.2022_00h00	3.38138e-18	8.11532e-17	3.38138e-18	2.70511e-17	[4, 5]	Group4	3.02703	28	[Coa3, Eif1ax, Eif4g1, Mrpl32, Mrps15, Mrps16, Mrps34, Mtres1, Purb, Rpl10, Rpl13, Rpl17, Rpl21, Rpl23a, Rpl24, Rpl29, Rpl32, Rpl35, Rpl36, Rpl38, Rpl4, Rpl8, Rps15, Rps20, Rps25, Rps26, Sod2, Uqcc2]
GO:0006412	translation	GO_BiologicalProcess-EBI-UniProt-GOA-ACAP-ARAP_25.05.2022_00h00	6.18168e-20	1.4836e-18	3.38138e-18	2.70511e-17	[4, 5, 6, 7]	Group4	3.76569	27	[Coa3, Eif1ax, Eif4g1, Mrpl32, Mrps15, Mrps16, Mrps34, Mtres1, Purb, Rpl10, Rpl13, Rpl17, Rpl21, Rpl23a, Rpl24, Rpl29, Rpl32, Rpl35, Rpl36, Rpl38, Rpl4, Rpl8, Rps15, Rps20, Rps25, Rps26, Uqcc2]
GO:0002181	cytoplasmic translation	GO_BiologicalProcess-EBI-UniProt-GOA-ACAP-ARAP_25.05.2022_00h00	2.88766e-18	6.93039e-17	3.38138e-18	2.70511e-17	[5, 6, 7, 8]	Group4	9.52381	16	[Rpl13, Rpl17, Rpl21, Rpl23a, Rpl24, Rpl29, Rpl32, Rpl35, Rpl36, Rpl38, Rpl4, Rpl8, Rps15, Rps20, Rps25, Rps26]
GO:0022618	ribonucleoprotein complex assembly	GO_BiologicalProcess-EBI-UniProt-GOA-ACAP-ARAP_25.05.2022_00h00	8.74594e-06	0.000209903	5.4598e-06	4.36784e-05	[5, 6]	Group5	3.68421	7	[Prpf8, Rpl10, Rpl23a, Rpl24, Rpl38, Rps15, Rps25]
GO:0042273	ribosomal large subunit biogenesis	GO_BiologicalProcess-EBI-UniProt-GOA-ACAP-ARAP_25.05.2022_00h00	9.82392e-06	0.000235774	5.4598e-06	4.36784e-05	[5, 6]	Group5	6.75676	5	[Rpl10, Rpl23a, Rpl24, Rpl35, Rpl38]
GO:0042255	ribosome assembly	GO_BiologicalProcess-EBI-UniProt-GOA-ACAP-ARAP_25.05.2022_00h00	2.05372e-07	4.92892e-06	5.4598e-06	4.36784e-05	[6, 7]	Group5	9.09091	6	[Rpl10, Rpl23a, Rpl24, Rpl38, Rps15, Rps25]
GO:0000028	ribosomal small subunit assembly	GO_BiologicalProcess-EBI-UniProt-GOA-ACAP-ARAP_25.05.2022_00h00	6.98043e-05	0.0016753	5.4598e-06	4.36784e-05	[6, 7, 8]	Group5	14.2857	3	[Rpl38, Rps15, Rps25]
GO:0031497	chromatin assembly	GO_BiologicalProcess-EBI-UniProt-GOA-ACAP-ARAP_25.05.2022_00h00	0.000107686	0.00258447	0.000463552	0.00370842	[5, 7]	Group6	3.07692	6	[H1f1, H1f2, H1f3, H1f4, H1f5, Hmgb1]
GO:0051053	negative regulation of DNA metabolic process	GO_BiologicalProcess-EBI-UniProt-GOA-ACAP-ARAP_25.05.2022_00h00	3.59406e-05	0.000862574	0.000463552	0.00370842	[4, 5, 6, 7, 8]	Group6	3.75	6	[H1f1, H1f2, H1f3, H1f4, H1f5, Sub1]
GO:0080182	histone H3-K4 trimethylation	GO_BiologicalProcess-EBI-UniProt-GOA-ACAP-ARAP_25.05.2022_00h00	0.000105346	0.00252831	0.000463552	0.00370842	[7, 8, 9, 10, 11]	Group6	12.5	3	[H1f2, H1f3, H1f4]
GO:0098532	histone H3-K27 trimethylation	GO_BiologicalProcess-EBI-UniProt-GOA-ACAP-ARAP_25.05.2022_00h00	1.53485e-05	0.000368363	0.000463552	0.00370842	[8, 9, 10, 11]	Group6	23.0769	3	[H1f2, H1f3, H1f4]
GO:0042776	proton motive force-driven mitochondrial ATP synthesis	GO_BiologicalProcess-EBI-UniProt-GOA-ACAP-ARAP_25.05.2022_00h00	7.41996e-05	0.00178079	3.25343e-08	2.60274e-07	[8, 10, 11, 12, 13]	Group7	6.89655	4	[Ndufab1, Ndufb2, Ndufb6, Ndufb8]
GO:0022904	respiratory electron transport chain	GO_BiologicalProcess-EBI-UniProt-GOA-ACAP-ARAP_25.05.2022_00h00	0.000584121	0.0140189	3.25343e-08	2.60274e-07	[5, 6]	Group7	4.0404	4	[Cox6c, Ndufb6, Ndufb8, Sod2]
GO:0033108	mitochondrial respiratory chain complex assembly	GO_BiologicalProcess-EBI-UniProt-GOA-ACAP-ARAP_25.05.2022_00h00	2.45212e-09	5.88509e-08	3.25343e-08	2.60274e-07	[6]	Group7	8.69565	8	[Coa3, Ndufab1, Ndufaf4, Ndufb2, Ndufb6, Ndufb8, Tfam, Uqcc2]
GO:0006119	oxidative phosphorylation	GO_BiologicalProcess-EBI-UniProt-GOA-ACAP-ARAP_25.05.2022_00h00	1.49514e-05	0.000358833	3.25343e-08	2.60274e-07	[7]	Group7	4.37956	6	[Cox6c, Ndufab1, Ndufb2, Ndufb6, Ndufb8, Uqcc2]
GO:0032981	mitochondrial respiratory chain complex I assembly	GO_BiologicalProcess-EBI-UniProt-GOA-ACAP-ARAP_25.05.2022_00h00	2.24642e-06	5.39141e-05	3.25343e-08	2.60274e-07	[7]	Group7	9.09091	5	[Ndufab1, Ndufaf4, Ndufb2, Ndufb6, Ndufb8]
GO:0006754	ATP biosynthetic process	GO_BiologicalProcess-EBI-UniProt-GOA-ACAP-ARAP_25.05.2022_00h00	0.000678109	0.0162746	3.25343e-08	2.60274e-07	[8, 9, 10, 11]	Group7	3.8835	4	[Ndufab1, Ndufb2, Ndufb6, Ndufb8]

### Sheet: VEH (flflxMCM vs flfl) Down
Supplemental Table 2. Gene Ontology Biological Process enrichment analysis for the vehicle comparison (fl/flxMCM vs fl/fl).
ID	Term	Ontology Source	Term PValue	Term PValue Corrected with Bonferroni	Group PValue	Group PValue Corrected with Bonferroni	GOLevels	GOGroups	% Associated Genes	Nr. Genes	Associated Genes Found
GO:0055086	nucleobase-containing small molecule metabolic process	GO_BiologicalProcess-EBI-UniProt-GOA-ACAP-ARAP_25.05.2022_00h00	1.17173e-06	0.000134749	1.17173e-06	9.37381e-06	[3, 4, 5]	Group0	3.44288	22	[Aldh6a1, Atp1b1, Cfh, Dpysl2, Dpysl3, Dtymk, Eno3, Idh2, Itpa, Ldhd, Macrod1, Mccc2, Mtap, Nampt, Naxd, Nudt7, Oxct1, Oxsm, Pdha1, Pdhb, Pgk1, Pycrl]
GO:0006790	sulfur compound metabolic process	GO_BiologicalProcess-EBI-UniProt-GOA-ACAP-ARAP_25.05.2022_00h00	2.7206e-05	0.00312869	2.7206e-05	0.000217648	[3]	Group1	3.92157	14	[Dcn, Gpx4, Gstp1, Idh1, Mmut, Mtap, Nfs1, Nubpl, Nudt7, Oxct1, Oxsm, Pdha1, Pdhb, Suox]
GO:0031589	cell-substrate adhesion	GO_BiologicalProcess-EBI-UniProt-GOA-ACAP-ARAP_25.05.2022_00h00	7.67501e-05	0.00882626	7.67501e-05	0.000614001	[3]	Group2	3.56234	14	[Ccn2, Itga1, Itga7, Itga8, Lama5, Lamb1, Lamb2, Lims1, Macf1, Nid1, Pecam1, Plg, Vcam1, Vcl]
GO:0007160	cell-matrix adhesion	GO_BiologicalProcess-EBI-UniProt-GOA-ACAP-ARAP_25.05.2022_00h00	0.000246933	0.0283973	7.67501e-05	0.000614001	[4]	Group2	4.14938	10	[Ccn2, Itga1, Itga7, Itga8, Lims1, Macf1, Nid1, Pecam1, Vcam1, Vcl]
GO:0008015	blood circulation	GO_BiologicalProcess-EBI-UniProt-GOA-ACAP-ARAP_25.05.2022_00h00	2.9195e-05	0.00335743	2.9195e-05	0.00023356	[4]	Group3	3.20856	18	[Abat, Adh5, Anpep, Aoc3, Atp1b1, Bmp10, Cacna2d1, Ccn2, Ddah1, Dsc2, Dsg2, Gja1, Gsn, Itga1, Myl7, Mylk3, Nampt, Sgcg]
GO:0060047	heart contraction	GO_BiologicalProcess-EBI-UniProt-GOA-ACAP-ARAP_25.05.2022_00h00	0.000363327	0.0417826	2.9195e-05	0.00023356	[5]	Group3	3.95257	10	[Atp1b1, Bmp10, Cacna2d1, Ccn2, Dsc2, Dsg2, Gja1, Gsn, Myl7, Sgcg]
GO:0051149	positive regulation of muscle cell differentiation	GO_BiologicalProcess-EBI-UniProt-GOA-ACAP-ARAP_25.05.2022_00h00	0.00021276	0.0244675	6.52917e-05	0.000522334	[4, 5, 6]	Group4	7.40741	6	[Bmp10, Lama2, Lamb1, Lamb2, Mylk3, Nid1]
GO:0110011	regulation of basement membrane organization	GO_BiologicalProcess-EBI-UniProt-GOA-ACAP-ARAP_25.05.2022_00h00	3.70851e-06	0.000426479	6.52917e-05	0.000522334	[5, 6, 7]	Group4	36.3636	4	[Lama2, Lamb1, Lamb2, Nid1]
GO:2001046	positive regulation of integrin-mediated signaling pathway	GO_BiologicalProcess-EBI-UniProt-GOA-ACAP-ARAP_25.05.2022_00h00	3.3897e-07	3.89815e-05	6.52917e-05	0.000522334	[4, 5, 6, 7, 8]	Group4	33.3333	5	[Lama2, Lamb1, Lamb2, Lims1, Nid1]
GO:0032970	regulation of actin filament-based process	GO_BiologicalProcess-EBI-UniProt-GOA-ACAP-ARAP_25.05.2022_00h00	6.80965e-05	0.00783109	7.49551e-05	0.00059964	[3, 4]	Group5	3.41686	15	[Bmp10, Capza1, Ccn2, Cd47, Dsc2, Dsg2, Dstn, Grb2, Gsn, Mylk3, Nutf2, Pak2, Pam, Pecam1, Pfn2]
GO:1902905	positive regulation of supramolecular fiber organization	GO_BiologicalProcess-EBI-UniProt-GOA-ACAP-ARAP_25.05.2022_00h00	0.000213287	0.0245281	7.49551e-05	0.00059964	[4, 5, 6]	Group5	4.66321	9	[Bmp10, Ccn2, Cd47, Ckap5, Dstn, Grb2, Gsn, Mylk3, Pfn2]
GO:0032956	regulation of actin cytoskeleton organization	GO_BiologicalProcess-EBI-UniProt-GOA-ACAP-ARAP_25.05.2022_00h00	0.00025804	0.0296746	7.49551e-05	0.00059964	[4, 5, 6, 7]	Group5	3.3419	13	[Bmp10, Capza1, Ccn2, Cd47, Dstn, Grb2, Gsn, Mylk3, Nutf2, Pak2, Pam, Pecam1, Pfn2]
GO:0051495	positive regulation of cytoskeleton organization	GO_BiologicalProcess-EBI-UniProt-GOA-ACAP-ARAP_25.05.2022_00h00	0.000101363	0.0116567	7.49551e-05	0.00059964	[5, 6, 7]	Group5	4.62963	10	[Bmp10, Ccn2, Cd47, Ckap5, Dstn, Grb2, Gsn, Mylk3, Nutf2, Pfn2]
GO:0009636	response to toxic substance	GO_BiologicalProcess-EBI-UniProt-GOA-ACAP-ARAP_25.05.2022_00h00	0.000117224	0.0134808	2.61408e-05	0.000209126	[3]	Group6	4.16667	11	[Adh5, Aldh2, Esd, Fbln5, Gpx4, Gstp1, Inmt, Prdx1, Prdx2, Prdx4, Txndc17]
GO:0072593	reactive oxygen species metabolic process	GO_BiologicalProcess-EBI-UniProt-GOA-ACAP-ARAP_25.05.2022_00h00	9.90153e-05	0.0113868	2.61408e-05	0.000209126	[3]	Group6	4.2471	11	[Aldh2, Cbr1, Ccn2, Fbln5, Grb2, Gstp1, Nqo2, Prdx1, Prdx2, Prdx4, Romo1]
GO:1990748	cellular detoxification	GO_BiologicalProcess-EBI-UniProt-GOA-ACAP-ARAP_25.05.2022_00h00	1.47729e-06	0.000169888	2.61408e-05	0.000209126	[2, 5]	Group6	7.5188	10	[Adh5, Aldh2, Esd, Fbln5, Gpx4, Gstp1, Prdx1, Prdx2, Prdx4, Txndc17]
GO:0098869	cellular oxidant detoxification	GO_BiologicalProcess-EBI-UniProt-GOA-ACAP-ARAP_25.05.2022_00h00	0.000216866	0.0249396	2.61408e-05	0.000209126	[3, 6]	Group6	6.08696	7	[Fbln5, Gpx4, Gstp1, Prdx1, Prdx2, Prdx4, Txndc17]
GO:0110095	cellular detoxification of aldehyde	GO_BiologicalProcess-EBI-UniProt-GOA-ACAP-ARAP_25.05.2022_00h00	0.000235398	0.0270708	2.61408e-05	0.000209126	[3, 5, 6]	Group6	25	3	[Adh5, Aldh2, Esd]
GO:0004601	peroxidase activity	GO_BiologicalProcess-EBI-UniProt-GOA-ACAP-ARAP_25.05.2022_00h00	8.03661e-05	0.00924211	2.61408e-05	0.000209126	[5, 8]	Group6	8.82353	6	[Gpx4, Gstp1, Prdx1, Prdx2, Prdx4, Txndc17]
GO:0051920	peroxiredoxin activity	GO_BiologicalProcess-EBI-UniProt-GOA-ACAP-ARAP_25.05.2022_00h00	0.000177928	0.0204617	2.61408e-05	0.000209126	[5, 8]	Group6	27.2727	3	[Prdx1, Prdx2, Prdx4]
GO:0044282	small molecule catabolic process	GO_BiologicalProcess-EBI-UniProt-GOA-ACAP-ARAP_25.05.2022_00h00	1.4767e-14	1.6982e-12	2.704e-16	2.1632e-15	[3]	Group7	6.80101	27	[Abat, Acaa1a, Adh5, Adhfe1, Aldh2, Aldh6a1, Bckdha, Bckdhb, Cbr1, Ddah1, Ech1, Echs1, Eno3, Esd, Gcat, Gls, Inpp1, Ivd, Ldhd, Mccc2, Nqo2, Nudt7, Oxct1, Pgk1, Pycrl, Scly, Sord]
GO:0016054	organic acid catabolic process	GO_BiologicalProcess-EBI-UniProt-GOA-ACAP-ARAP_25.05.2022_00h00	2.22335e-09	2.55686e-07	2.704e-16	2.1632e-15	[4]	Group7	6.58915	17	[Abat, Acaa1a, Adhfe1, Aldh6a1, Bckdha, Bckdhb, Ddah1, Ech1, Echs1, Gcat, Gls, Ivd, Ldhd, Mccc2, Nudt7, Scly, Sord]
GO:0006520	cellular amino acid metabolic process	GO_BiologicalProcess-EBI-UniProt-GOA-ACAP-ARAP_25.05.2022_00h00	7.21736e-09	8.29996e-07	2.704e-16	2.1632e-15	[3, 4, 6]	Group7	6.09319	17	[Aarsd1, Abat, Adhfe1, Aldh6a1, Bckdha, Bckdhb, Cars2, Ddah1, Gcat, Gls, Ivd, Mccc2, Mmut, Mtap, Pycrl, Scly, Spr]
GO:0019752	carboxylic acid metabolic process	GO_BiologicalProcess-EBI-UniProt-GOA-ACAP-ARAP_25.05.2022_00h00	2.04389e-13	2.35048e-11	2.704e-16	2.1632e-15	[5]	Group7	4.0282	40	[Aarsd1, Abat, Acaa1a, Adh5, Adhfe1, Aldh6a1, Asah1, Bckdha, Bckdhb, Cars2, Ces1c, Cyb5a, Ddah1, Ech1, Echdc3, Echs1, Eno3, Fabp3, Gcat, Gls, Gpx4, Gstp1, Idh1, Idh2, Ivd, Ldhd, Lpl, Mccc2, Mmut, Mtap, Nudt7, Oxsm, Pam, Pdha1, Pdhb, Pgk1, Pycrl, Scly, Sord, Spr]
GO:0006631	fatty acid metabolic process	GO_BiologicalProcess-EBI-UniProt-GOA-ACAP-ARAP_25.05.2022_00h00	1.19594e-05	0.00137533	2.704e-16	2.1632e-15	[4, 5, 7]	Group7	3.5865	17	[Acaa1a, Adh5, Asah1, Ces1c, Cyb5a, Ech1, Echdc3, Echs1, Fabp3, Gpx4, Gstp1, Ivd, Lpl, Mmut, Nudt7, Oxsm, Pam]
GO:1901605	alpha-amino acid metabolic process	GO_BiologicalProcess-EBI-UniProt-GOA-ACAP-ARAP_25.05.2022_00h00	1.99581e-06	0.000229518	2.704e-16	2.1632e-15	[4, 5, 7]	Group7	5.82524	12	[Adhfe1, Aldh6a1, Ddah1, Gcat, Gls, Ivd, Mccc2, Mmut, Mtap, Pycrl, Scly, Spr]
GO:0009063	cellular amino acid catabolic process	GO_BiologicalProcess-EBI-UniProt-GOA-ACAP-ARAP_25.05.2022_00h00	1.78466e-07	2.05236e-05	2.704e-16	2.1632e-15	[4, 5, 6, 7]	Group7	9.43396	10	[Abat, Adhfe1, Aldh6a1, Bckdha, Bckdhb, Ddah1, Gcat, Gls, Ivd, Mccc2]
GO:0032787	monocarboxylic acid metabolic process	GO_BiologicalProcess-EBI-UniProt-GOA-ACAP-ARAP_25.05.2022_00h00	2.52877e-08	2.90808e-06	2.704e-16	2.1632e-15	[6]	Group7	3.7196	26	[Abat, Acaa1a, Adh5, Asah1, Ces1c, Cyb5a, Ech1, Echdc3, Echs1, Eno3, Fabp3, Gpx4, Gstp1, Idh1, Idh2, Ivd, Ldhd, Lpl, Mmut, Nudt7, Oxsm, Pam, Pdha1, Pdhb, Pgk1, Sord]
GO:1901606	alpha-amino acid catabolic process	GO_BiologicalProcess-EBI-UniProt-GOA-ACAP-ARAP_25.05.2022_00h00	5.2984e-06	0.000609317	2.704e-16	2.1632e-15	[5, 6, 8]	Group7	8.79121	8	[Adhfe1, Aldh6a1, Ddah1, Gcat, Gls, Ivd, Mccc2, Scly]
GO:0009083	branched-chain amino acid catabolic process	GO_BiologicalProcess-EBI-UniProt-GOA-ACAP-ARAP_25.05.2022_00h00	2.18165e-06	0.000250889	2.704e-16	2.1632e-15	[5, 6, 7, 8]	Group7	23.8095	5	[Aldh6a1, Bckdha, Bckdhb, Ivd, Mccc2]
