## Supplemental Table 5 for "Meclizine rescues cardiac function and mitochondrial ultrastructure by ATP- and glycolysis-independent mechanisms in a genetic model of mitochondrial energy dysfunction"

### Sheet: mito mb organization proteins
Supplemental Table 5. Mitochondrial membrane organization-annotated genes differentially expressed with meclizine treatment
Protein	Mflfl-1	Mflfl-2	Mflfl-3	Mflfl-4	Mcre-1	Mcre-2	Mcre-3	Mcre-4	Mcre-5
MIC25	-0.186934	0.46979	0.323733	-0.606589	2.11787	2.23592	1.90337	2.12804	2.23292
MIC19	0.0349118	-0.0350823	0.0540088	-0.0538383	0.609299	0.697518	0.537531	0.664816	0.514155
MIC13	-0.14718	-0.0041855	-0.0764725	0.227837	1.19233	1.07185	1.00659	1.0107	0.84599
MIC26	0.066792	-0.074056	-0.378618	0.385882	0.795087	0.634553	0.581063	0.549494	0.572629
MIC27	-0.0871955	0.103334	0.0635875	-0.0797265	1.00205	0.928185	0.787204	0.929297	0.981237
PHB2	0.113686	-0.112634	-0.550638	0.549586	1.04637	1.09151	0.875168	0.929312	1.06475
TIM9	-0.415578	0.575895	1.14164	-1.30196	1.89658	1.82485	2.18158	1.8568	2.13016
TIM13	-0.690008	0.512383	1.35438	-1.17676	2.95321	2.74373	2.67747	2.72743	3.02446
TIM14	0.128016	0.0620412	-0.24134	0.0512819	2.06381	1.95895	1.8645	2.07419	2.24125
TIM16	-0.0942497	0.18659	0.370354	-0.462694	1.56113	1.56954	1.3829	1.53901	1.77175
TIM44	0.239709	-0.13049	-0.52015	0.410932	0.774199	0.783341	0.663079	0.695073	0.758449
TOM34	-0.0896797	0.0501463	0.170261	-0.130728	0.815647	0.571325	0.365079	0.927442	0.576906
TOM20	0.205183	0.0499554	-0.213915	-0.0412235	0.671288	0.708303	0.524399	0.630484	0.287243
ATP5I	-0.333894	0.412757	0.833373	-0.912237	2.6016	2.76319	2.59868	2.63986	2.34867
